# Projection criteria and information risks for zero-dimensional biological dynamics across molecular, epidemic, and ecological systems

**DOI:** 10.64898/2026.08.05.743148

**Authors:** Chikoo Oosawa

## Abstract

Zero-dimensional chemical master equations, ordinary differential equations, and compartmental population models replace spatial stochastic biological systems by vectors of total counts or densities. This study asks when that projection is exact and whether information retained in spatial correlations can diagnose its practical failure. Exact Markov closure is characterized by an aggregate-rate lumpability condition: for every retained transition, the sum of microscopic transition rates must be constant over all spatial configurations with the same counts. Violations are connected to BBGKY-type correlation hierarchies and to mean-field, pair, and triplet closures. Conditional rate, finite-time predictive, memory, path-space, and correlation Kullback–Leibler risks quantify distinct losses. An exactly solvable two-compartment reaction separates structural non-closure from recovery of a well-mixed law under fast hidden mixing. Copy number and a spatial mixing–interaction ratio connect concentration, volume, diffusion, and reaction parameters to practical screening, including an Escherichia coli-scale example. The same projection logic is evaluated in controlled spatial susceptible–infectious–removed and predator–prey benchmarks. Across mixed and segregated initial conditions and four mobility regimes, pair-correlation risk was strongly associated with the error of the corresponding zero-dimensional ordinary differential equations (Spearman correlations 0.95 and 1.00; pooled 0.99). A nearest-neighbour exchange sensitivity analysis preserved the positive risk–error ranking. These benchmarks do not establish a universal threshold, but support correlation information as a transferable diagnostic for selecting among count, pair, higher-order, and explicit spatial descriptions.
