## Supplementary material for "Projection criteria and information risks for zero-dimensional biological dynamics across molecular, epidemic, and ecological systems": Machine-readable CSV and JSON data underlying the numerical results and figures.: cross_scale_points.csv

system	normalized_pair_risk	normalized_count_model_error
SIR	0.6097287256296688	0.6337468604842389
SIR	0.2711916836157753	0.4340824632044651
SIR	0.04145329444903768	0.18425750707369223
SIR	0.0	0.0002699183603046174
SIR	0.9999999999937063	0.999999999992364
SIR	0.4148983686399378	0.8746473555793888
SIR	0.07709681516326758	0.35699915600814996
SIR	0.010639114661865344	0.0
Lotka--Volterra	0.2498980827508799	0.5865483536966494
Lotka--Volterra	0.12431604405022874	0.3935368167322811
Lotka--Volterra	0.023303525692384752	0.10939323465303025
Lotka--Volterra	0.0	0.0
Lotka--Volterra	0.9999999999968994	0.9999999999956868
Lotka--Volterra	0.29130713910966727	0.5873996687984927
Lotka--Volterra	0.05936320729670451	0.210806601562917
Lotka--Volterra	0.020431304905893965	0.006841910663132777
