## Supplementary material for "Projection criteria and information risks for zero-dimensional biological dynamics across molecular, epidemic, and ecological systems": Machine-readable CSV and JSON data underlying the numerical results and figures.: ecoli_case_summary.csv

concentration_uM	copy_number	relative_noise	Da_Drel10	Da_Drel1
0.01	19.270850432000003	0.22779781792015194	0.0009118906527810399	0.009118906527810399
0.1	192.70850432	0.07203599506440006	0.009118906527810399	0.091189065278104
1.0	1927.0850432000002	0.022779781792015195	0.091189065278104	0.91189065278104
10.0	19270.850431999996	0.007203599506440008	0.91189065278104	9.1189065278104
