## Supplementary material for "Projection criteria and information risks for zero-dimensional biological dynamics across molecular, epidemic, and ecological systems": Machine-readable CSV and JSON data underlying the numerical results and figures.: fig3_error_data.csv

d_over_k	max_abs_error
1.000000000000000021e-02	4.263529963541040080e-01
1.066431490697104280e-02	4.229588802507041057e-01
1.137276124350448080e-02	4.194381915139806516e-01
1.212827072625273679e-02	4.157886562020416399e-01
1.293396983017575629e-02	4.120081680199893515e-01
1.379319272662569811e-02	4.080948202781700118e-01
1.470949508092789931e-02	4.040469093459819749e-01
1.568666876655566353e-02	3.998629733259086994e-01
1.672875755678965987e-02	3.955418115645872312e-01
1.784007385879764554e-02	3.910824981252427612e-01
1.902521655938401585e-02	3.864844178241910733e-01
2.028909005625912851e-02	3.817472758850140591e-01
2.163692455358420808e-02	3.768711381417908513e-01
2.307429770577959505e-02	3.718564398023619932e-01
2.460715769916329426e-02	3.667040006141788488e-01
2.624184786693744068e-02	3.614150715159706873e-01
2.798513293938471869e-02	3.559913365101042837e-01
2.984422703790468034e-02	3.504349196757171048e-01
3.182682352873551779e-02	3.447484314389570592e-01
3.394112685990306744e-02	3.389349604243447889e-01
3.619588651314597366e-02	3.329980951376741993e-01
3.860043321131745309e-02	3.269419270294703916e-01
4.116471753109928605e-02	3.207710703380831085e-01
4.389935108081543386e-02	3.144906417911640939e-01
4.681565041374953495e-02	3.081062931238724989e-01
4.992568385868942360e-02	3.016241803153144607e-01
5.324232146149452533e-02	2.950509549560783595e-01
5.677928824435603261e-02	2.883937853731398659e-01
6.055122100314914296e-02	2.816602909601939597e-01
6.457372887791817950e-02	2.748585758172220617e-01
6.886345794714890389e-02	2.679971519669216984e-01
7.343816011313535064e-02	2.610849507042959372e-01
7.831676656350355925e-02	2.541312605517225265e-01
8.351946611289423616e-02	2.471457131168220966e-01
8.906778874900007914e-02	2.401382151566561762e-01
9.498469472869087993e-02	2.331189303980245042e-01
1.012946695929272528e-01	2.260981939814004638e-01
1.080238254936559950e-01	2.190865147282160530e-01
1.152000092520034241e-01	2.120944676760860848e-01
1.228529175949342189e-01	2.051326384262517066e-01
1.310142200472542151e-01	1.982116292839206095e-01
1.397176899875117451e-01	1.913419085605240488e-01
1.489993444101380404e-01	1.845338342326542647e-01
1.588975929721947455e-01	1.777975095828323859e-01
1.694533969415192853e-01	1.711428233878145300e-01
1.807104387040325555e-01	1.645792975165799310e-01
1.927153025316691026e-01	1.581160927232609648e-01
2.055176673589913239e-01	1.517619525270663405e-01
2.191705123662407440e-01	1.455251149451492476e-01
2.337303362195782275e-01	1.394133176673373054e-01
2.492573908757801937e-01	1.334337202617280060e-01
2.658159309189290775e-01	1.275929011450885331e-01
2.834744794609120322e-01	1.218968096000655754e-01
3.023061117060859004e-01	1.163507432103987604e-01
3.223887573535665352e-01	1.109593308988733318e-01
3.438055230885510016e-01	1.057265216428921184e-01
3.666450364972211329e-01	1.006555788734017909e-01
3.910018128284257766e-01	9.574910146112364240e-02
4.169766461198882168e-01	9.100897368819735322e-02
4.446770263075113250e-01	8.643643557531380250e-02
4.742175840438745404e-01	8.203206202675988878e-02
5.057205650666883878e-01	7.779580616057490960e-02
5.393163360802504247e-01	7.372699574509922193e-02
5.751439242433620258e-01	6.982440618819152345e-02
6.133515924962309462e-01	6.608625380624677526e-02
6.540974531071984677e-01	6.251024891962403407e-02
6.975501219782889173e-01	5.909364129252775433e-02
7.438894164172534795e-01	5.583325601449573572e-02
7.933070992636506169e-01	5.272553740663793453e-02
8.460076724483301946e-01	4.976661146555394488e-02
9.022092232702603187e-01	4.695228900407077965e-02
9.621443268927802883e-01	4.427817263118638547e-02
1.026061008794030061e+00	4.173965116537531328e-02
1.094223771154391622e+00	3.933197876592370301e-02
1.166914687428384445e+00	3.705028648798319724e-02
1.244434569630598064e+00	3.488965940569377366e-02
1.327104213166167446e+00	3.284514289301471157e-02
1.415265724357204213e+00	3.091179291401169316e-02
1.509283936158769768e+00	2.908469685939435445e-02
1.609547917922990790e+00	2.735901698239406876e-02
1.716472585459034583e+00	2.572998671193221787e-02
1.830500418051790090e+00	2.419295164933343845e-02
1.952103289544643960e+00	2.274338075492221556e-02
2.081784421063814783e+00	2.137686759604062736e-02
2.220080463465093246e+00	2.008915545911460487e-02
2.367563718120596405e+00	1.887613621892775262e-02
2.524844505235727787e+00	1.773385533596372188e-02
2.692573689496928324e+00	1.665851678684471260e-02
2.871445373502009790e+00	1.564648358662890093e-02
3.062199770119053088e+00	1.469427716115978555e-02
3.265626265660390271e+00	1.379857812697887764e-02
3.482566686547829526e+00	1.295621952794323573e-02
3.713918782987275069e+00	1.216418845924044367e-02
3.960639944069097140e+00	1.141961946961961294e-02
4.223751159668100996e+00	1.071979299271597075e-02
4.504341245538477700e+00	1.006212753992402620e-02
4.803571349088048059e+00	9.444175451537251131e-03
5.122679754477864833e+00	8.863620662488358448e-03
5.462987006931708578e+00	8.318269886399443092e-03
5.825901377461090824e+00	7.806051899410804129e-03
6.212924690620147850e+00	7.325005878654311520e-03
6.625658539406885872e+00	6.873281698113409277e-03
7.065810913029687335e+00	6.449133486692071315e-03
7.535203264966113146e+00	6.050913411074720916e-03
8.035778050563504138e+00	5.677066372493044799e-03
8.569606765373503521e+00	5.326129406607815753e-03
9.138898517485250395e+00	4.996720489029715662e-03
9.746009169331356858e+00	4.687541119027083258e-03
1.039345108679768082e+01	4.397366326793439306e-03
1.108390353598109535e+01	4.125043604674194508e-03
1.182022377061921858e+01	3.869488558916833743e-03
1.260545885607480621e+01	3.629680848419025718e-03
1.344285827880486295e+01	3.404660650141888567e-03
1.433588739349577246e+01	3.193525283365028500e-03
1.528824176351152886e+01	2.995425991472011606e-03
1.630386245399931866e+01	2.809564932318153740e-03
1.738695234093905029e+01	2.635192785296447404e-03
1.854199350362712906e+01	2.471604129798243843e-03
1.977376577256911361e+01	2.318136750260491041e-03
2.108736650953624547e+01	2.174169387402447029e-03
2.248823170164092033e+01	2.039116751138103645e-03
2.398215845672281787e+01	1.912430559253941453e-03
2.557532899313706665e+01	1.793594960747435518e-03
2.727433622322004680e+01	1.682126227739277891e-03
2.908621103630256854e+01	1.577569437705927946e-03
3.101845139417472907e+01	1.479498398967549200e-03
3.307905335940541391e+01	1.387511946757569170e-03
3.527654418491978561e+01	1.301234310666143923e-03
3.762001760176625709e+01	1.220312453662386609e-03
4.011917145110287208e+01	1.144414850255959237e-03
4.278434781613236026e+01	1.073230685907144988e-03
4.562657582006141155e+01	1.006468162009221956e-03
4.865761726719257041e+01	9.438532230814922208e-04
5.189001531602130513e+01	8.851288810067803325e-04
5.533714638576019951e+01	8.300540777977372109e-04
5.901327551109010017e+01	7.784025141940320580e-04
6.293361537421075980e+01	7.299617828264159947e-04
6.711438925847774328e+01	6.845326890574376932e-04
7.157289818414410831e+01	6.419283464589864430e-04
7.632759250402891382e+01	6.019734480111060826e-04
8.139814825539264120e+01	5.645035396563136132e-04
8.680554858398231488e+01	5.293642377973695190e-04
9.257217057719611830e+01	4.964107889822155784e-04
9.872187786570592039e+01	4.655074047529295100e-04
1.052801193767422774e+02	4.365267095502445294e-04
1.122740346477081914e+02	4.093492223406491881e-04
1.197325661359338511e+02	3.838628696458679102e-04
1.276865789893336256e+02	3.599625396735750549e-04
1.361689887736083904e+02	3.375496384305232134e-04
1.452148976845565471e+02	3.165316581109078875e-04
1.548617398091691939e+02	2.968218562454105758e-04
1.651494360366394858e+02	2.783388755367433021e-04
1.761205592603392347e+02	2.610064103771292388e-04
1.878205105544113565e+02	2.447528943715360228e-04
2.002977070540322302e+02	2.295112067413618284e-04
2.136037823168431657e+02	2.152183967462084624e-04
2.277937999946909144e+02	2.018154256308024586e-04
2.429264816998963852e+02	1.892469237187999198e-04
2.590644500090234601e+02	1.774609632345103272e-04
2.762744876097478937e+02	1.664088443810718410e-04
2.946278136632423070e+02	1.560448954142090727e-04
3.142003785257202821e+02	1.463262846911894677e-04
3.350731780487778337e+02	1.372128441323172687e-04
3.573325887591745413e+02	1.286669039483046006e-04
3.810707253051020302e+02	1.206531385536391277e-04
4.063858216481469299e+02	1.131384204073326849e-04
4.333826375784001925e+02	1.060916784872967256e-04
4.621728922349764730e+02	9.948377800539365268e-05
4.928757264259382964e+02	9.328739692276988293e-05
5.256181956608307928e+02	8.747691345217800674e-05
5.605357959361022040e+02	8.202830035897168415e-05
5.977730244492256588e+02	7.691902548079276869e-05
6.374839775619045668e+02	7.212795939365301834e-05
6.798329884868602448e+02	6.763528755271419612e-05
7.249953073371101482e+02	6.342242908824458070e-05
7.731578263519199936e+02	5.947195908245772600e-05
8.245198533006096113e+02	5.576753817887469822e-05
8.792939362647273356e+02	5.229384383947932591e-05
9.377067432117182761e+02	4.903650743509624377e-05
1.000000000000000000e+03	4.598205482986283954e-05
