## Supplementary material for "Projection criteria and information risks for zero-dimensional biological dynamics across molecular, epidemic, and ecological systems": Machine-readable CSV and JSON data underlying the numerical results and figures.: fig6_ecoli_window_data.csv

concentration_uM	Drel_boundary_um2_s	copy_threshold_uM
0.001	0.0091189065278104	0.051891845849182695
0.0010233402121916423	0.009331743741125244	0.051891845849182695
0.0010472251898884343	0.009549548620161127	0.051891845849182695
0.0010716676480328634	0.009772437111290095	0.051891845849182695
0.0010966805983368686	0.010000527867097087	0.051891845849182695
0.0011222773562085083	0.010233942309543564	0.051891845849182695
0.001148471547840289	0.010472804694605325	0.051891845849182695
0.0011752771174629451	0.01071724217841904	0.051891845849182695
0.001202708334768512	0.010967384884972557	0.051891845849182695
0.0012307798025066657	0.01122336597537523	0.051891845849182695
0.0012595064642583577	0.011485321718744935	0.051891845849182695
0.0012889036123908929	0.011753391564749718	0.051891845849182695
0.0013189868961986705	0.012027718217842435	0.051891845849182695
0.0013497723302339417	0.012308447713228143	0.051891845849182695
0.0013812763028320095	0.012595729494604628	0.051891845849182695
0.0014135155848353958	0.012889716493717226	0.051891845849182695
0.0014465073385216472	0.013190565211770698	0.051891845849182695
0.0014802691267395086	0.013498435802741106	0.051891845849182695
0.0015148189222583457	0.013813492158632344	0.051891845849182695
0.0015501751173357704	0.01413590199672241	0.051891845849182695
0.0015863565335085897	0.014465836948846154	0.051891845849182695
0.001623382431612278	0.01480347265276192	0.051891845849182695
0.001661272522034293	0.01514898884565056	0.051891845849182695
0.001700046975206718	0.015502569459796866	0.051891845849182695
0.0017397264323438008	0.015864402720504184	0.051891845849182695
0.001780332016430114	0.016234681246294416	0.051891845849182695
0.001821885343465167	0.016613602151446603	0.051891845849182695
0.001864408533970487	0.01700136715092889	0.051891845849182695
0.001907924224765265	0.017398182667779573	0.051891845849182695
0.001952455581016861	0.017804259942994498	0.051891845849182695
0.0019980263085725507	0.018219815147979147	0.051891845849182695
0.0020446606665791177	0.018645069499625477	0.051891845849182695
0.002092383480396977	0.019080249378074638	0.051891845849182695
0.0021412201548157293	0.019525586447228346	0.051891845849182695
0.0021911966875781497	0.019981317778072914	0.051891845849182695
0.002242339683219845	0.02044768597488175	0.051891845849182695
0.002294676367231936	0.020924939304363555	0.051891845849182695
0.0023482346005542763	0.021413331827824636	0.051891845849182695
0.0024030428944069697	0.021913123536416113	0.051891845849182695
0.002459130425468044	0.02242458048953771	0.051891845849182695
0.0025165270514053914	0.022947974956472078	0.051891845849182695
0.002575263326771201	0.023483585561324634	0.051891845849182695
0.002635370519267393	0.024031697431346515	0.051891845849182695
0.0026968806263906924	0.024592602348719482	0.051891845849182695
0.0027598263924661806	0.02516659890588328	0.051891845849182695
0.002824241326078436	0.02575399266448855	0.051891845849182695
0.0028901597179095085	0.026355096318059684	0.051891845849182695
0.0029576166589932533	0.02697022985845436	0.051891845849182695
0.003026648059395692	0.02759972074620806	0.051891845849182695
0.00309729066733141	0.028243904084854627	0.051891845849182695
0.003169582088726115	0.028903122799315492	0.051891845849182695
0.0032435608072358115	0.029577727818452613	0.051891845849182695
0.0033192662047331896	0.030268078261881933	0.051891845849182695
0.0033967385822722095	0.03097454163114749	0.051891845849182695
0.0034760191815419775	0.031697494005357305	0.051891845849182695
0.0035571502068213858	0.03243732024138565	0.051891845849182695
0.0036401748474461414	0.03319441417874785	0.051891845849182695
0.0037251373008002097	0.03396917884925705	0.051891845849182695
0.003812082795843888	0.03476202669157455	0.051891845849182695
0.0039010576171909935	0.03557337977076744	0.051891845849182695
0.003992109129748053	0.036403670002991016	0.051891845849182695
0.004085285803928561	0.037253339385415314	0.051891845849182695
0.004180637241455758	0.03812284023151818	0.051891845849182695
0.004278214201767617	0.03901263541186988	0.051891845849182695
0.004378068629038167	0.039923198600538064	0.051891845849182695
0.00448025367982949	0.040855014527243695	0.051891845849182695
0.004584823751389096	0.04180857923540218	0.051891845849182695
0.004691834510607799	0.04278440034618757	0.051891845849182695
0.004801342923653455	0.04378299732875976	0.051891845849182695
0.0049134072862963615	0.04480490177679907	0.051891845849182695
0.00502808725494248	0.045850657691495246	0.051891845849182695
0.005145443878390925	0.04692082177114106	0.051891845849182695
0.005265539630332755	0.04801596370748572	0.051891845849182695
0.005388438442608223	0.04913666648900463	0.051891845849182695
0.005514205739240302	0.050283526711247965	0.051891845849182695
0.005642908471262542	0.0514571548944326	0.051891845849182695
0.0057746151523598195	0.0526581758084468	0.051891845849182695
0.005909395895340971	0.053887228805440765	0.051891845849182695
0.006047322449462649	0.05514496816017933	0.051891845849182695
0.006188468238624383	0.05643206341833922	0.051891845849182695
0.006332908400455114	0.05774919975293546	0.051891845849182695
0.0064807198263119705	0.059097078329066514	0.051891845849182695
0.006631981202212676	0.060476416677173024	0.051891845849182695
0.006786773050723295	0.06188794907500836	0.051891845849182695
0.006945177773823696	0.06333242693852459	0.051891845849182695
0.007107279696773419	0.06481061922188144	0.051891845849182695
0.007273165113001454	0.06632331282679184	0.051891845849182695
0.007442922330043758	0.06787131302142181	0.051891845849182695
0.007616641716552892	0.06945544386906717	0.051891845849182695
0.007794415750404951	0.0710765486668359	0.051891845849182695
0.007976339067929281	0.07273549039456942	0.051891845849182695
0.008162508514287228	0.07443315217424176	0.051891845849182695
0.008353023195026779	0.07617043774008138	0.051891845849182695
0.008547984528840405	0.07794827191966508	0.051891845849182695
0.008747496301554416	0.07976760112624187	0.051891845849182695
0.0089516647213783	0.08162939386254664	0.051891845849182695
0.00916059847544371	0.08353464123637364	0.051891845849182695
0.009374408787663	0.08548435748818331	0.051891845849182695
0.009593209477938241	0.0874795805310236	0.051891845849182695
0.009817117022752193	0.08952137250305356	0.051891845849182695
0.010046250617173407	0.09161082033296183	0.051891845849182695
0.010280732238308653	0.0937490363185836	0.051891845849182695
0.010520686710236229	0.09593715871902125	0.051891845849182695
0.010766241770454934	0.09817635236058649	0.051891845849182695
0.011017528137883868	0.10046780925688396	0.051891845849182695
0.011274679582449466	0.10281274924336907	0.051891845849182695
0.011537832996296609	0.10521242062671537	0.051891845849182695
0.011807128466661897	0.10766810084933914	0.051891845849182695
0.012082709350447765	0.11018109716943389	0.051891845849182695
0.01236472235053715	0.11275274735687635	0.051891845849182695
0.01265331759388943	0.11538442040537651	0.051891845849182695
0.012948648711459043	0.11807751726124757	0.051891845849182695
0.013250872919979532	0.12083347156918742	0.051891845849182695
0.013560151105656334	0.12365375043546495	0.051891845849182695
0.013876647909813085	0.12653985520892108	0.051891845849182695
0.014200531816536825	0.12949332228019692	0.051891845849182695
0.01453197524236896	0.1325157238996174	0.051891845849182695
0.014871154628089538	0.13560866901416352	0.051891845849182695
0.015218250532643862	0.13877380412398022	0.051891845849182695
0.015573447729261343	0.14201281415887532	0.051891845849182695
0.015936935303817745	0.14532742337527563	0.051891845849182695
0.016308906755493326	0.1487193962741192	0.051891845849182695
0.01668956009978024	0.15219053854017	0.051891845849182695
0.017079097973894276	0.1557426980032579	0.051891845849182695
0.017477727744646808	0.1593777656219527	0.051891845849182695
0.01788566161883462	0.16309767649019893	0.051891845849182695
0.01830311675620612	0.1669044108674439	0.051891845849182695
0.018730315385064374	0.17079999523281106	0.051891845849182695
0.019167484920568148	0.17478650336387627	0.051891845849182695
0.019614858085794305	0.17886605744062428	0.051891845849182695
0.020072673035625693	0.18304082917517092	0.051891845849182695
0.020541173483530642	0.18731304096785345	0.051891845849182695
0.021020608831301583	0.19168496709030491	0.051891845849182695
0.021511234301821662	0.19615893489614053	0.051891845849182695
0.022013311074930313	0.20073732605990302	0.051891845849182695
0.022527106426459803	0.2054225778449239	0.051891845849182695
0.023052893870517083	0.21021718440077855	0.051891845849182695
0.02359095330508635	0.21512369809102225	0.051891845849182695
0.02414157116103019	0.2201447308519175	0.051891845849182695
0.024705040554568253	0.22528295558287306	0.051891845849182695
0.025281661443314993	0.23054110756933754	0.051891845849182695
0.025871740785959225	0.23592198593890212	0.051891845849182695
0.026475592705670667	0.24142845515138966	0.051891845849182695
0.027093538657320514	0.24706344652372342	0.051891845849182695
0.027725907598604826	0.2528299597903855	0.051891845849182695
0.028373036165162128	0.2587310647002975	0.051891845849182695
0.02903526884977814	0.26476990265097183	0.051891845849182695
0.029712958185773342	0.27094968836080596	0.051891845849182695
0.03040646493467067	0.27727371158040637	0.051891845849182695
0.031116158278243614	0.2837453388438573	0.051891845849182695
0.03184241601504653	0.29036801526086226	0.051891845849182695
0.03258562476153225	0.29714526635071664	0.051891845849182695
0.03334618015786364	0.3040806999190844	0.051891845849182695
0.034124487078528894	0.3111780079785787	0.051891845849182695
0.03492095984787271	0.3184409687141713	0.051891845849182695
0.035736022460657865	0.3258734484944721	0.051891845849182695
0.03657010880777491	0.33347940392995523	0.051891845849182695
0.03742366290721981	0.34126288397922266	0.051891845849182695
0.03829713914046281	0.3492280321044295	0.051891845849182695
0.03919100249433404	0.3573790884770163	0.051891845849182695
0.04010572880855496	0.36572039223492536	0.051891845849182695
0.04104180502904709	0.37425638379249915	0.051891845849182695
0.04199972946715304	0.38299160720429265	0.051891845849182695
0.042980012064907966	0.39193071258405904	0.051891845849182695
0.043983174666502235	0.40107845858019225	0.051891845849182695
0.045009751296080466	0.4104397149089508	0.051891845849182695
0.046060288442024006	0.42001946494680253	0.051891845849182695
0.0471353453478691	0.429822808383281	0.051891845849182695
0.04823549431001467	0.4398549639357542	0.051891845849182695
0.04936132098237917	0.45012127212756187	0.051891845849182695
0.050513424688167635	0.4606271981309908	0.051891845849182695
0.05169241873891599	0.47137833467660967	0.051891845849182695
0.05289893076098151	0.4823804050305046	0.051891845849182695
0.05413360302965378	0.49363926604100666	0.051891845849182695
0.05539709281106403	0.5051609112565304	0.051891845849182695
0.05669007271207434	0.5169514741161809	0.051891845849182695
0.058013231038333786	0.5290172312148348	0.051891845849182695
0.05936727216069123	0.5413646056444239	0.051891845849182695
0.06075291689016074	0.5540001704132095	0.051891845849182695
0.06217090286163827	0.5669306519448595	0.051891845849182695
0.06362198492657489	0.5801629336591987	0.051891845849182695
0.06510693555481457	0.5937040596365296	0.051891845849182695
0.06662654524581149	0.6075612383674853	0.051891845849182695
0.0681816229494448	0.6217418465903993	0.051891845849182695
0.06977299649665535	0.6362534332182426	0.051891845849182695
0.071401513040134	0.6511037233572172	0.051891845849182695
0.073068039505295	0.6663006224191427	0.051891845849182695
0.07477346305177589	0.681852220329829	0.051891845849182695
0.07651869154570821	0.697766795835669	0.051891845849182695
0.07830465404301187	0.7140528209107561	0.051891845849182695
0.08013230128396887	0.7307189652668534	0.051891845849182695
0.08200260619934131	0.747774100968639	0.051891845849182695
0.08391656442830157	0.7652273071566611	0.051891845849182695
0.0858751948484517	0.7830878748805363	0.051891845849182695
0.0878795401182132	0.8013653120449502	0.051891845849182695
0.08993066723187618	0.8200693484711005	0.051891845849182695
0.09202966808760414	0.8392099410762779	0.051891845849182695
0.09417766006869518	0.8587972791743332	0.051891845849182695
0.09637578663841088	0.8788417898998673	0.051891845849182695
0.0986252179486878	0.8993541437590126	0.051891845849182695
0.10092715146305709	0.9203452603097801	0.051891845849182695
0.10328281259410285	0.9418263139749827	0.051891845849182695
0.10569345535579884	0.9638087399908312	0.051891845849182695
0.10816036303107095	0.9863042404943755	0.051891845849182695
0.1106848488549412	1.009324790753031	0.051891845849182695
0.11326825671361537	1.0328826455394915	0.051891845849182695
0.11591196185988857	1.0569903456554481	0.051891845849182695
0.1186173716452478	1.0816607246075622	0.051891845849182695
0.12138592626906278	1.1069069154392683	0.051891845849182695
0.12421909954526174	1.1327423577220173	0.051891845849182695
0.1271183996869029	1.1591808047097103	0.051891845849182695
0.13008537010905705	1.186236330660112	0.051891845849182695
0.13312159025043077	1.2139233383271546	0.051891845849182695
0.13622867641416467	1.242256566628097	0.051891845849182695
0.13940828262825772	1.2712510984896563	0.051891845849182695
0.1426621015260737	1.3009223688772633	0.051891845849182695
0.14599186524739785	1.3312861730117127	0.051891845849182695
0.14939934636052576	1.3623586747776055	0.051891845849182695
0.15288635880587295	1.394156415328038	0.051891845849182695
0.1564547588616096	1.4266963218901338	0.051891845849182695
0.16010644613183178	1.459995716776085	0.051891845849182695
0.16384336455779847	1.4940723266045273	0.051891845849182695
0.16766750345276993	1.5289442917371363	0.051891845849182695
0.17158089856100048	1.564630175935481	0.051891845849182695
0.17558563314144687	1.601148976243262	0.051891845849182695
0.17968383907677193	1.638520133099209	0.051891845849182695
0.1838776980082327	1.6767635406860224	0.051891845849182695
0.18816944249705556	1.7158995575208433	0.051891845849182695
0.19256135721291986	1.7559490172929253	0.051891845849182695
0.19705578015017983	1.796933239954246	0.051891845849182695
0.20165510387247465	1.838874043068993	0.051891845849182695
0.20636177678638587	1.8817937534279265	0.051891845849182695
0.21117830444482444	1.9257152189338416	0.051891845849182695
0.21610725088083765	1.9706618207644302	0.051891845849182695
0.22115123997254887	2.01665748581904	0.051891845849182695
0.22631295683995295	2.0637266994559202	0.051891845849182695
0.2315951492743152	2.111894518526777	0.051891845849182695
0.2370006292009328	2.161186584715558	0.051891845849182695
0.2425322741760353	2.2116291381885502	0.051891845849182695
0.24819302891862552	2.2632490315630895	0.051891845849182695
0.2539859068780724	2.3160737442022987	0.051891845849182695
0.2599139918382933	2.3701313968434716	0.051891845849182695
0.26598043955937584	2.4254507665678715	0.051891845849182695
0.27218847945751795	2.4820613021199476	0.051891845849182695
0.2785414163241766	2.5399931395840887	0.051891845849182695
0.2850426320853435	2.5992771184272967	0.051891845849182695
0.2916955876018796	2.65994479791627	0.051891845849182695
0.29850382451187296	2.7220284739176885	0.051891845849182695
0.3054709671159968	2.785561196090619	0.051891845849182695
0.31260072430687036	2.8505767854801793	0.051891845849182695
0.3198968915434538	2.917109852521856	0.051891845849182695
0.3273633528715244	2.9851958154660436	0.051891845849182695
0.3350040829913133	3.054870919232624	0.051891845849182695
0.3428231493733971	3.126172254705591	0.051891845849182695
0.3508247144239792	3.1991377784780437	0.051891845849182695
0.35901303770070686	3.2738063330580163	0.051891845849182695
0.3673924781802074	3.3502176675459334	0.051891845849182695
0.3759674965785468	3.4284124587946447	0.051891845849182695
0.3847426577258502	3.5084323330633773	0.051891845849182695
0.3937226329963479	3.5903198881770955	0.051891845849182695
0.4029122027951348	3.6741187162030218	0.051891845849182695
0.41231625910297526	3.7598734266564855	0.051891845849182695
0.4219398080805024	3.847629670248361	0.051891845849182695
0.43178797273320213	3.937434163186816	0.051891845849182695
0.44186599563859413	4.029334712046218	0.051891845849182695
0.4521792417370702	4.123380239216526	0.051891845849182695
0.46273320118786887	4.219620808946661	0.051891845849182695
0.4735334922917116	4.318107653995744	0.051891845849182695
0.4845858644816496	4.41889320290636	0.051891845849182695
0.49589620138372115	4.522031107914396	0.051891845849182695
0.5074705239490466	4.627576273510325	0.051891845849182695
0.5193149936590212	4.735584885667065	0.051891845849182695
0.5314359158053241	4.846114441750069	0.051891845849182695
0.5438397428464796	4.959223781125491	0.051891845849182695
0.5565330778427646	5.0749731164827985	0.051891845849182695
0.5695226779712825	5.193424065888389	0.051891845849182695
0.5828154581230846	5.314639685587403	0.051891845849182695
0.596418494584246	5.438684503571131	0.051891845849182695
0.6103390288028622	5.565624553927878	0.051891845849182695
0.6245844712439618	5.6955274119955694	0.051891845849182695
0.6391624053343999	5.828462230334855	0.051891845849182695
0.6540805914998252	5.964499775541843	0.051891845849182695
0.6693469712958661	6.103712465919993	0.051891845849182695
0.6849696716357446	6.2461744100313386	0.051891845849182695
0.7009570091165618	6.391961446147469	0.051891845849182695
0.7173174944465612	6.5411511826213475	0.051891845849182695
0.7340598369757212	6.693823039201342	0.051891845849182695
0.7511929493320968	6.8500582893096045	0.051891845849182695
0.7687259521663727	7.009940103307201	0.051891845849182695
0.7866681790071581	7.173553592769093	0.051891845849182695
0.8050291812295981	7.340985855792442	0.051891845849182695
0.8238187331399601	7.512326023362475	0.051891845849182695
0.8430468371788967	7.687665306800553	0.051891845849182695
0.862723729246145	7.867097046319604	0.051891845849182695
0.882859884149515	8.050716760712946	0.051891845849182695
0.9034660211810525	8.238622198202789	0.051891845849182695
0.924553109823357	8.430913388475615	0.051891845849182695
0.9461323755890769	8.627692695931994	0.051891845849182695
0.9682153059967086	8.82906487417933	0.051891845849182695
0.9908136566858666	9.035137121796442	0.051891845849182695
1.0139394576752918	9.246019139399756	0.051891845849182695
1.0376050197669118	9.46182318804133	0.051891845849182695
1.0618229410993836	9.682664148970005	0.051891845849182695
1.0866061138545968	9.908659584787372	0.051891845849182695
1.111967731120699	10.139929802031062	0.051891845849182695
1.1379212939153152	10.376597915218824	0.051891845849182695
1.1644806183726855	10.618789912387372	0.051891845849182695
1.1916598430985588	10.866634722160965	0.051891845849182695
1.2194734366967384	11.12026428238527	0.051891845849182695
1.2479362054713115	11.379813610363284	0.051891845849182695
1.2770633013086434	11.645420874730489	0.051891845849182695
1.3068702297433463	11.917227469007676	0.051891845849182695
1.3373728582124964	12.195378086870386	0.051891845849182695
1.3685874245025178	12.480020799175232	0.051891845849182695
1.4005305453932198	12.771307132784091	0.051891845849182695
1.4332192255035738	13.069392151227905	0.051891845849182695
1.4666708663439685	13.374434537253348	0.051891845849182695
1.5009032755797351	13.686596677296055	0.051891845849182695
1.535934676510897	14.006044747925573	0.051891845849182695
1.5717837177731628	14.332948804307795	0.051891845849182695
1.6084694832653552	14.66748287073227	0.051891845849182695
1.6460115023085498	15.009825033252438	0.051891845849182695
1.684429760042315	15.360157534487971	0.051891845849182695
1.72374470806362	15.718666870639977	0.051891845849182695
1.7639772753140435	16.085543890770435	0.051891845849182695
1.8051488792211081	16.46098389839899	0.051891845849182695
1.8472814370996342	16.84518675547083	0.051891845849182695
1.8903973778192213	17.23835698875136	0.051891845849182695
1.9345196537440443	17.640703898704082	0.051891845849182695
1.9796717529513326	18.052441670909765	0.051891845849182695
2.025877711735017	18.473789490086045	0.051891845849182695
2.073162127401229	18.904971656768364	0.051891845849182695
2.12155017136245	19.34621770671432	0.051891845849182695
2.171067602537265	19.797762533094737	0.051891845849182695
2.2217407810628846	20.259846511536914	0.051891845849182695
2.273596682327715	20.732715628086268	0.051891845849182695
2.326662911331458	21.21662161015478	0.051891845849182695
2.3809677173803583	21.711822060525577	0.051891845849182695
2.436540009125466	22.218580594485424	0.051891845849182695
2.493409369951878	22.73716698015779	0.051891845849182695
2.551606073727184	23.267857282111486	0.051891845849182695
2.6111611009174593	23.810934008320807	0.051891845849182695
2.6721061550794327	24.366686260556186	0.051891845849182695
2.73447367973758	24.93540988828474	0.051891845849182695
2.7982968756551156	25.517407646162876	0.051891845849182695
2.863609718508116	26.11298935520496	0.051891845849182695
2.9304469769721413	26.72247206771351	0.051891845849182695
2.9988442312310277	27.346180236059173	0.051891845849182695
3.0688378919176422	27.984445885399694	0.051891845849182695
3.140465219496752	28.637608790430455	0.051891845849182695
3.2137643441002757	29.30601665626031	0.051891845849182695
3.28877428582551	29.99002530350923	0.051891845849182695
3.3655349755070945	30.689998857725858	0.051891845849182695
3.44408727597382	31.406309943226404	0.051891845849182695
3.524473003801584	32.139339881457786	0.051891845849182695
3.606734951574028	32.88947889399033	0.051891845849182695
3.6909169106627786	33.65712631024861	0.051891845849182695
3.7770636945393647	34.44269078009068	0.051891845849182695
3.865221162631262	35.24659049134912	0.051891845849182695
3.9554362447347016	36.06925339244912	0.051891845849182695
4.047756965997322	36.91111742022299	0.051891845849182695
4.142232472483894	37.772630733041595	0.051891845849182695
4.238913057338778	38.65425194938732	0.051891845849182695
4.337850187558989	39.55645039199522	0.051891845849182695
4.439096531392167	40.479706337692534	0.051891845849182695
4.542705986374043	41.42451127306963	0.051891845849182695
4.648733708020257	42.39136815611817	0.051891845849182695
4.7572361391878895	43.380791683975986	0.051891845849182695
4.868271040122279	44.39330856692138	0.051891845849182695
4.98189751920516	45.42945780876237	0.051891845849182695
5.098176064420425	46.48979099377015	0.051891845849182695
5.217168575554349	47.57487258030984	0.051891845849182695
5.33893839714735	48.68528020132457	0.051891845849182695
5.463550352214876	49.82160497183304	0.051891845849182695
5.591070776755293	50.98445180360381	0.051891845849182695
5.721567555063246	52.17443972717442	0.051891845849182695
5.855110155867238	53.392202221386725	0.051891845849182695
5.991769669310619	54.63838755061297	0.051891845849182695
6.131618844795775	55.913659109853455	0.051891845849182695
6.274732129711574	57.21869577788853	0.051891845849182695
6.421185709064758	58.554192278673476	0.051891845849182695
6.57105754603627	59.92085955116793	0.051891845849182695
6.724427423484249	61.31942512779778	0.051891845849182695
6.881376986415663	62.75063352175004	0.051891845849182695
7.041989785449289	64.21524662330768	0.051891845849182695
7.206351321293052	65.71404410543433	0.051891845849182695
7.3745490902595465	67.24782383882602	0.051891845849182695
7.5466726308438865	68.8174023166504	0.051891845849182695
7.7228135713886426	70.42361508919863	0.051891845849182695
7.903065678861348	72.06731720868308	0.051891845849182695
8.08752490877045	73.74938368441606	0.051891845849182695
8.276289456246344	75.47070994861318	0.051891845849182695
8.469459808314586	77.2322123330677	0.051891845849182695
8.667138797389233	79.03482855695145	0.051891845849182695
8.869431656014704	80.87951822600067	0.051891845849182695
9.076446072885357	82.76726334335335	0.051891845849182695
9.288292250172498	84.69906883230874	0.051891845849182695
9.505082962189501	86.67596307128926	0.051891845849182695
9.72693361542617	88.6989984412881	0.051891845849182695
9.953962309984233	90.76925188609391	0.051891845849182695
10.186289902446864	92.88782548559186	0.051891845849182695
10.424040070215558	95.05584704244582	0.051891845849182695
10.66733937734857	97.27447068247281	0.051891845849182695
10.916317341936148	99.54487746903142	0.051891845849182695
11.171106505048241	101.86827603174963	0.051891845849182695
11.431842501291502	104.24590320992745	0.051891845849182695
11.698664131013057	106.67902471095634	0.051891845849182695
11.971713434189656	109.16893578410752	0.051891845849182695
12.251135766041177	111.71696191004433	0.051891845849182695
12.537079874409196	114.32445950643041	0.051891845849182695
12.829697978941475	116.99281665000532	0.051891845849182695
13.129145852124653	119.72345381551433	0.051891845849182695
13.435582902208262	122.51782463188472	0.051891845849182695
13.749172258064204	125.37741665605134	0.051891845849182695
14.070080856026836	128.30375216484325	0.051891845849182695
14.398479528760065	131.29838896535458	0.051891845849182695
14.734543096198344	134.36292122422674	0.051891845849182695
15.07845045861051	137.49898031628908	0.051891845849182695
15.430384691835645	140.70823569300572	0.051891845849182695
15.790533144741758	143.9923957711921	0.051891845849182695
16.15908753895919	147.35320884247466	0.051891845849182695
16.536244070941787	150.7924640039771	0.051891845849182695
16.922203516410356	154.31199211073047	0.051891845849182695
17.31717133723353	157.91366675030997	0.051891845849182695
17.721357790803584	161.59940524022247	0.051891845849182695
18.134978041964953	165.37116964857248	0.051891845849182695
18.558252277555187	169.23096783855024	0.051891845849182695
18.991405823619356	173.18085453729898	0.051891845849182695
19.43466926536018	177.2229324297291	0.051891845849182695
19.888278569888076	181.35935327786405	0.051891845849182695
20.352475211835756	185.5923190663084	0.051891845849182695
20.827506301905142	189.92408317445506	0.051891845849182695
21.313624718414378	194.35695157604997	0.051891845849182695
21.811089241915198	198.89328406675568	0.051891845849182695
22.320164692952346	203.53549552036637	0.051891845849182695
22.841122073038257	208.28605717434277	0.051891845849182695
23.374238708918124	213.147497945352	0.051891845849182695
23.919798400202374	218.1224057755142	0.051891845849182695
24.478091570444402	223.2134290100662	0.051891845849182695
25.049415421745024	228.42327780718523	0.051891845849182695
25.63407409296515	233.75472558071536	0.051891845849182695
26.232378821631237	239.21061047656838	0.051891845849182695
26.84464810961965	244.79383688358374	0.051891845849182695
27.471207892708087	250.50737697965235	0.051891845849182695
28.112391714084612	256.3542723139292	0.051891845849182695
28.768540901905915	262.33763542597035	0.051891845849182695
29.440004751000338	268.46065150266617	0.051891845849182695
30.12714070881164	274.72658007384484	0.051891845849182695
30.83031456568277	281.1387567474527	0.051891845849182695
31.549900649580884	287.70059498523267	0.051891845849182695
32.28628202536727	294.4155879198492	0.051891845849182695
33.039850698718546	301.2873102144256	0.051891845849182695
33.81100782480682	308.3194199654795	0.051891845849182695
34.600163921851085	315.51566065027777	0.051891845849182695
35.4077390896527	322.87986311964147	0.051891845849182695
36.2341632332315	330.41594763726226	0.051891845849182695
37.07987629168172	338.1279259666185	0.051891845849182695
37.945328472369425	346.01990350659935	0.051891845849182695
38.83098049059601	354.0960814769742	0.051891845849182695
39.73730381485604	362.36075915487584	0.051891845849182695
40.66478091781854	370.81833616347524	0.051891845849182695
41.61390553316707	379.4733148140825	0.051891845849182695
42.58518291843414	388.33030250290903	0.051891845849182695
43.5791301239703	397.3940141637716	0.051891845849182695
44.596276268190955	406.6692747780425	0.051891845849182695
45.63716281924754	416.16102194318245	0.051891845849182695
46.70234388327331	425.8743085012271	0.051891845849182695
47.79238649935595	435.81430522861456	0.051891845849182695
48.9078709413959	445.98630358880365	0.051891845849182695
50.049391027009534	456.3957185491325	0.051891845849182695
51.21755443364241	467.0480914634263	0.051891845849182695
52.412983022060615	477.94909302188427	0.051891845849182695
53.636313167392345	489.1045262698169	0.051891845849182695
54.88819609789666	500.5203296968471	0.051891845849182695
56.16929824163804	512.2025803982023	0.051891845849182695
57.48030158125351	524.157497309803	0.051891845849182695
58.82190401699956	536.391444518854	0.051891845849182695
60.19481973827274	548.9109346517056	0.051891845849182695
61.599779603801686	561.7226323407891	0.051891845849182695
63.03753153071282	574.833357772471	0.051891845849182695
64.50884089267686	588.2500903177134	0.051891845849182695
66.01449092734883	601.9799722474817	0.051891845849182695
67.5552831533164	616.0303125348568	0.051891845849182695
69.13203779678128	630.4085907459041	0.051891845849182695
70.74559422819878	645.1224610213477	0.051891845849182695
72.39681140910876	660.1797561511802	0.051891845849182695
74.08656834939568	675.5884917443756	0.051891845849182695
75.81576457522102	691.3568704959195	0.051891845849182695
77.58532060787827	707.493286553444	0.051891845849182695
79.39617845382276	724.0063299857636	0.051891845849182695
81.24930210614048	740.9047913557237	0.051891845849182695
83.14567805772064	758.1976663997707	0.051891845849182695
85.08631582640582	775.8941608167494	0.051891845849182695
87.07224849239921	794.0036951684684	0.051891845849182695
89.10453324821503	812.5359098946468	0.051891845849182695
91.18425196146562	831.5006704449171	0.051891845849182695
93.3125117507824	850.9080725305943	0.051891845849182695
95.49044557518077	870.7684474990397	0.051891845849182695
97.71921283717997	891.0923678334541	0.051891845849182695
100.0	911.8906527810399	0.051891845849182695
