## Supplementary material for "Projection criteria and information risks for zero-dimensional biological dynamics across molecular, epidemic, and ecological systems": Machine-readable CSV and JSON data underlying the numerical results and figures.: local_exchange_correlations.csv

system	pearson_r	pearson_p	spearman_rho	spearman_p
SIR	0.9024982263821698	0.002151125493558549	0.8333333333333335	0.010175540123456752
Lotka--Volterra	0.9382939840018119	0.0005605361766768207	0.9761904761904763	3.314396026200098e-05
