## Supplementary material for "Projection criteria and information risks for zero-dimensional biological dynamics across molecular, epidemic, and ecological systems": Machine-readable CSV and JSON data underlying the numerical results and figures.: lv_benchmark_summary.csv

initial_geometry	mobility	pair_KL_nats	rate_KL_per_site	density_RMSE	predator_extinction_fraction	max_prey	max_predator
mixed	0.0	0.08323512169557867	0.017300161149331042	0.15376917758319975	0.0	0.513888888888889	0.1935763888888889
mixed	0.2	0.04273320174465965	0.011774626246494663	0.1090197690178437	0.0	0.48828125000000006	0.2400173611111111
mixed	1.0	0.010155287140786274	0.0031761162253895027	0.04314154512682561	0.0	0.48177083333333337	0.3014322916666667
mixed	5.0	0.002639582331940406	0.000597999255090093	0.017778902930582034	0.0	0.4661458333333333	0.30794270833333337
segregated	0.0	0.3251532185959409	0.015895843187253525	0.24962726427192594	0.0	0.6736111111111112	0.16080729166666669
segregated	0.2	0.09659010703615352	0.01705340018430176	0.1539665535945481	0.0	0.6195746527777778	0.23849826388888887
segregated	1.0	0.021785026177553585	0.005580075800428659	0.06665406806309274	0.0	0.5503472222222222	0.3237847222222222
segregated	5.0	0.009228956770779211	0.0025189192347975973	0.019365188706280078	0.0	0.47200520833333337	0.3122829861111111
