## Supplementary material for "Projection criteria and information risks for zero-dimensional biological dynamics across molecular, epidemic, and ecological systems": Machine-readable CSV and JSON data underlying the numerical results and figures.: lv_local_exchange_summary.csv

initial_geometry	mobility	pair_KL_nats	density_RMSE
mixed	0.0	0.05491101752989329	0.15713579193011834
mixed	0.2	0.04545340747088287	0.10718401714846953
mixed	1.0	0.020202809087457144	0.06485051300827359
mixed	5.0	0.006362354012119436	0.030074493801438208
segregated	0.0	0.31162389759175246	0.2554201159800186
segregated	0.2	0.2716791300537567	0.2574613330358295
segregated	1.0	0.1620350513404073	0.1604532840979744
segregated	5.0	0.04966338642638321	0.11140803174477017
