## Supplementary material for "Projection criteria and information risks for zero-dimensional biological dynamics across molecular, epidemic, and ecological systems": Machine-readable CSV and JSON data underlying the numerical results and figures.: robustness_statistics.csv

system	n	pearson_r	pearson_perm_p	pearson_ci_low	pearson_ci_high	spearman_rho	spearman_perm_p	spearman_ci_low	spearman_ci_high
SIR-global-rearrangement	8	0.8971477895100548	0.0014998500149985001	0.7890965958805248	0.990733842729017	0.9523809523809523	0.0014998500149985001	0.620253164556962	1.0
Lotka-Volterra-global-rearrangement	8	0.9116815409839937	9.999000099990002e-05	0.8871118714858891	0.9919190066999998	1.0	9.999000099990002e-05	1.0	1.0
Pooled-normalized	16	0.9050162418940227	9.999000099990002e-05	0.8472185961812951	0.9692379843057455	0.9874815905743741	9.999000099990002e-05	0.9249849347418183	1.0
SIR-local-exchange	8	0.9024982263821699	0.0022997700229977	0.6816154042501505	0.9978105528079272	0.8333333333333334	0.014598540145985401	0.3076923076923077	1.0
Lotka-Volterra-local-exchange	8	0.938293984001812	9.999000099990002e-05	0.7719849446796452	0.992705463667662	0.9761904761904762	0.00039996000399960006	0.7297297297297297	1.0
