## Supplementary material for "Projection criteria and information risks for zero-dimensional biological dynamics across molecular, epidemic, and ecological systems": Machine-readable CSV and JSON data underlying the numerical results and figures.: sir_benchmark_summary.csv

initial_geometry	mobility	pair_KL_nats	rate_KL_per_site	infected_RMSE	final_size_error	peak_infected	peak_time
mixed	0.0	0.10011416250354672	0.02000115406862759	0.097002340147344	0.2899386928582124	0.15899999999999997	4.800000000000001
mixed	0.2	0.04632455886906761	0.012077683001635555	0.07085446135217874	0.1184386928582124	0.22725	5.800000000000001
mixed	1.0	0.009821797400515014	0.0023134482042142385	0.038137598646998484	0.024938692858212597	0.33999999999999997	4.6000000000000005
mixed	5.0	0.003235350421204605	0.0004174810002648151	0.014042741301193035	0.003938692858212356	0.3917500000000001	4.0
clustered	0.0	0.16212373472962852	0.021295365644378336	0.14496653822512187	0.5741886928582125	0.061750000000000006	8.1
clustered	0.2	0.06915788186702009	0.013246676848421112	0.12855046306390455	0.16418869285821236	0.18549999999999994	8.9
clustered	1.0	0.015485138817898488	0.0033280801754941233	0.06075969733235458	0.01893869285821248	0.335	5.0
clustered	5.0	0.004925782160311093	0.0007403832235278462	0.014007393023453036	0.007188692858212553	0.3795	4.0
