## Supplementary material for "Projection criteria and information risks for zero-dimensional biological dynamics across molecular, epidemic, and ecological systems": Machine-readable CSV and JSON data underlying the numerical results and figures.: sir_local_exchange_summary.csv

initial_geometry	mobility	pair_KL_nats	infected_RMSE
mixed	0.0	0.07259991213899959	0.11188003730062197
mixed	0.2	0.06231850852677072	0.10024207802200684
mixed	1.0	0.03386085095192358	0.08181447598914592
mixed	5.0	0.0064119844610723425	0.05586879196074917
clustered	0.0	0.12406592928846893	0.18021070684511867
clustered	0.2	0.10577070735237848	0.15933999058485346
clustered	1.0	0.06226795952108395	0.1644458265796676
clustered	5.0	0.017831582914305262	0.04045198519200665
