## Supplementary material for "Projection criteria and information risks for zero-dimensional biological dynamics across molecular, epidemic, and ecological systems": Machine-readable CSV and JSON data underlying the numerical results and figures.: two_compartment_summary.csv

d_over_k	alpha_minus_over_k	alpha_plus_over_k	max_error_equilibrium_init
0.1	0.161483519287	1.23851648071	0.227501961801
1	0.438447187191	4.56155281281	0.0427390888575
10	0.493750976257	40.5062490237	0.00456925686211
100	0.499375000977	400.500624999	0.000459561298575
